# A whole organism screening platform identifies gut microbiome microproteins that modulate host metabolism

**DOI:** 10.64898/2026.02.11.705328

**Authors:** Nina E. Short, Eleanor C. Warren, Imani E. Porter, Yishay Pinto, Javier Rodriguez, Karen Sarkisyan, Ami S. Bhatt, Andre E. X. Brown, David T. Riglar

## Abstract

Advances in metagenomic sequencing over the past two decades have identified vast numbers of previously uncharacterised small open reading frames that may encode microproteins (<50aa). Although computational tools have accelerated gene sequence prediction from metagenomic data, the function of most annotated proteins remains unknown and untested, especially in the context of host-microbiome interactions. Here, we present a scalable phenotypic screening pipeline to identify gut microbiome-derived proteins that modulate host function. Using the nematode worm *Caenorhabditis elegans* as a whole animal model that is amenable to systematic screening approaches, our pipeline integrates high-throughput cloning, expression and delivery to worms via feeding, followed by behavioural phenomics screening. We apply this approach to a pilot library of 126 uncharacterised microproteins (< 50 aa) from healthy human gut metagenomes, identifying a set of high-interest targets with potential activity and ultimately validating a microprotein that modulates host fatty acid metabolism when expressed. With protein-based therapies increasingly recognised as a promising alternative to traditional small molecules, this work highlights the potential of a target-agnostic approach for the systematic screening and discovery of novel bioactive proteins.
