## Supplementary Data 1 for "A whole organism screening platform identifies gut microbiome microproteins that modulate host metabolism"

seq_id	amino_acid	nucleotide
107592	MAFFTTAITTLKTLVCAIGAGLAAWGVINLLEGYGNDNPGANAHG	ATGGCGTTTTTCACCACAGCGATCACGACGTTAAAGACACTGGTCTGTGCTATCGGCGCCGGTCTTGCTGCCTGGGGGGTTATTAACCTTTTAGAGGGGTACGGTAACGATAATCCTGGAGCCAACGCACACGGA
10	MKRIKTIETRDLKKSVKTGGCGECQTSCQSACKTSCGVANQQCEKCMSEK	ATGAAACGTATTAAAACAATCGAAACGCGCGATCTTAAAAAGTCGGTAAAAACGGGGGGATGCGGGGAATGCCAAACCTCATGCCAGTCGGCCTGTAAAACTTCTTGCGGGGTAGCAAATCAACAGTGCGAGAAGTGCATGTCTGAAAAA
111138	MILYHGTTVDIKEIDLQKSKPNKDFGKGFFAYSVYIGYVCKIAGC	ATGATCCTTTATCATGGAACCACTGTAGACATCAAGGAGATCGACTTACAAAAATCGAAACCTAACAAGGACTTTGGCAAGGGTTTCTTTGCATATAGTGTGTATATCGGGTACGTGTGCAAGATCGCAGGTTGT
111292	MASRLLRCAGFVALVFAVNALMPHVMHALLLAADGIRVVLGMGSVL	ATGGCTAGTCGTCTGCTGCGCTGCGCTGGCTTTGTCGCCTTGGTTTTTGCAGTAAACGCATTGATGCCGCATGTTATGCACGCACTTTTATTAGCCGCAGACGGCATCCGCGTTGTCTTAGGTATGGGGTCCGTTCTT
112019	MTYLFIGIIIGGIIGFTVGGLTVAFKAAEKGLARLDKEVKDAHKQS	ATGACGTATTTGTTTATCGGGATCATTATCGGCGGTATCATCGGCTTTACGGTAGGTGGCCTGACTGTGGCTTTTAAGGCTGCTGAGAAGGGGTTGGCCCGCCTGGACAAAGAGGTAAAAGATGCCCACAAACAATCA
11997	MKKILDARWPGLALAAAGILMMAYGISRGEMSVVLTKAINICMECVGIG	ATGAAAAAAATTTTAGATGCGCGTTGGCCGGGACTGGCGCTTGCCGCAGCGGGCATTCTTATGATGGCCTACGGTATTTCTCGTGGAGAAATGTCAGTGGTATTAACCAAGGCTATTAATATCTGCATGGAATGCGTGGGAATCGGA
120142	MKLYIIMLVVGIILLLATNSEFCLSNITGLAMMYTACHKLNMFYE	ATGAAACTTTACATCATCATGCTGGTGGTGGGTATTATCTTGTTACTGGCAACGAACTCCGAGTTTTGCTTATCAAATATCACCGGCCTGGCTATGATGTACACAGCCTGCCATAAACTGAATATGTTCTATGAG
123347	MKKLVTCCVAVGSVVAVGIVVRQVLLDLSDNADLWMSVTDVVED	ATGAAAAAATTGGTTACCTGTTGTGTAGCGGTAGGCTCTGTTGTTGCTGTCGGTATCGTAGTTCGTCAAGTGTTGCTGGATTTGTCCGACAACGCTGACTTGTGGATGTCAGTAACGGACGTGGTTGAAGAT
1311	MESIINELARKDNYTNDKQYNSGLKLIKEMGYRYVSGEPDVKYYCMCNGY	ATGGAAAGTATCATCAATGAATTAGCTCGCAAAGACAACTATACGAACGACAAACAGTATAACTCAGGCTTAAAATTGATTAAGGAGATGGGGTACCGCTACGTCTCCGGGGAGCCGGATGTAAAATACTACTGCATGTGTAATGGATAC
131960	MNPLDIIILAVIAAAIVGALVAVKKHKCGTCHGNCGSCGKCNRK	ATGAACCCGTTAGACATTATTATCTTAGCTGTGATTGCTGCCGCCATCGTTGGCGCATTAGTGGCAGTTAAAAAACATAAGTGTGGAACCTGTCATGGTAATTGTGGGTCTTGCGGCAAATGTAATCGCAAG
132743	MKCVMGVIACIVGLVGLIGLIVLKATSSSATYMDDSFRWGGRDGR	ATGAAGTGTGTAATGGGGGTCATCGCTTGTATCGTTGGGTTAGTTGGATTGATTGGCCTGATTGTACTGAAAGCCACCTCATCATCCGCGACGTACATGGACGACTCGTTTCGTTGGGGAGGGCGCGATGGACGT
133294	MSLRNVFCGGNSCTWILFVIIILLILDDDDCGCGANNGCGCGCGC	ATGAGCCTGCGCAACGTCTTCTGCGGGGGTAATTCATGCACATGGATTCTGTTTGTCATTATCATCCTTTTGATTTTAGACGACGACGACTGCGGGTGCGGGGCAAATAACGGGTGTGGTTGCGGATGTGGGTGT
134503	MWSIITHLIAFTAGTVAGVVLLCLMQAGKMADEGYENMERRNNR	ATGTGGTCGATTATTACCCATTTAATTGCATTCACAGCAGGGACCGTCGCTGGTGTGGTACTTTTGTGTTTGATGCAAGCAGGGAAAATGGCGGACGAAGGGTACGAGAATATGGAGCGCCGCAATAACCGT
136369	MKTQKSNLQKGNKNTQNHVSLSKGSSKKTSTKKVSKFNFKHGTFC	ATGAAAACTCAGAAGTCCAACCTTCAAAAGGGTAATAAGAATACTCAAAATCACGTATCCTTGAGTAAGGGGAGTTCAAAAAAGACCAGTACCAAAAAGGTTTCCAAGTTCAACTTCAAACATGGCACTTTTTGC
137463	MKFVKGLMVGSLITTGVIMAWTDNDMTTKKITKKGKKWARKMGMI	ATGAAGTTCGTCAAGGGCTTAATGGTTGGATCTCTTATCACTACCGGCGTTATTATGGCCTGGACAGATAACGACATGACCACAAAAAAGATTACAAAGAAAGGAAAAAAGTGGGCACGCAAGATGGGGATGATT
155220	MLELFKDLLLVSLGMGIGVILMCILQVGSLADRHMEEMEKED	ATGTTGGAGCTGTTCAAGGATCTGCTTCTTGTGAGCTTAGGGATGGGCATCGGCGTTATTTTAATGTGTATTCTTCAAGTGGGAAGTCTTGCTGATCGTCACATGGAGGAGATGGAAAAAGAGGAC
159	MAFLGWFVHYVLIMVILAAVAVAGVFAGRKWAEKSKAKKDTAASGNAGKE	ATGGCCTTCTTAGGGTGGTTTGTTCACTATGTTCTGATTATGGTGATTCTTGCAGCAGTTGCTGTAGCGGGGGTATTCGCCGGTCGTAAGTGGGCAGAAAAATCGAAGGCCAAAAAAGACACGGCAGCTTCTGGCAATGCAGGAAAGGAG
169897	MNKDFVTVPNASGNNNGSFDVTCEQNSGNERSTILTVSGGGG	ATGAATAAGGATTTTGTAACAGTACCGAACGCTTCCGGGAATAACAACGGAAGTTTTGACGTAACGTGCGAACAAAACTCGGGCAACGAACGCAGCACTATCCTGACGGTCTCCGGGGGAGGTGGT
177806	MAFFNSAVGVLQTLVVALGAGLGIWGAINLAEGYGNDNRAMRS	ATGGCTTTTTTTAACAGTGCAGTGGGCGTTTTGCAAACGCTTGTGGTAGCGTTAGGTGCCGGGCTTGGAATTTGGGGTGCGATTAACCTTGCCGAGGGCTACGGCAACGATAATCGCGCGATGCGCTCC
178764	MAFFSTLISTVLKMLFIGVFAVGGVFAGKKLRERKDAKNSETK	ATGGCATTCTTCTCAACCCTTATTTCGACCGTGTTAAAGATGCTGTTTATTGGCGTGTTTGCAGTTGGGGGAGTCTTCGCAGGTAAGAAGCTGCGTGAACGCAAAGATGCTAAGAACTCCGAAACAAAA
180374	MKHILFDLFLVSLGAGIGVVTMCLVRAGSQFDRDMETWKRGEK	ATGAAGCATATTTTGTTCGATTTGTTTCTGGTATCTCTGGGTGCCGGGATTGGAGTGGTAACAATGTGCCTTGTTCGTGCTGGGTCTCAATTTGACCGTGATATGGAAACGTGGAAACGCGGAGAGAAG
181797	MRSKRIIIFLLSATFLIYGLFGKEHKTVFTKAATICLECIGIG	ATGCGCTCTAAACGCATTATTATTTTCCTTTTAAGTGCGACATTTTTGATCTATGGGCTGTTCGGAAAAGAGCACAAAACTGTTTTTACTAAAGCTGCCACGATTTGTCTGGAATGTATTGGAATCGGG
199709	MLGFMIGLFVGAFIGVCVMCLCNAATKADEQMEDHINDKNKK	ATGTTAGGGTTTATGATTGGATTGTTTGTTGGCGCTTTCATCGGCGTGTGCGTGATGTGCTTGTGCAATGCTGCGACTAAGGCAGACGAACAAATGGAGGACCACATCAATGACAAAAACAAGAAA
201351	MNRGKRFPIKGKKIMISVVLSAVVVAALVAKAVNLNNHIAA	ATGAATCGTGGGAAGCGTTTCCCCATTAAGGGGAAGAAAATTATGATTTCTGTCGTCTTAAGTGCGGTAGTTGTCGCAGCATTAGTTGCGAAAGCAGTTAATTTGAACAACCATATTGCAGCG
203758	MKVLKALLAVLTALAVALTAALLFIQDKNAPRYIQIYENEQ	ATGAAAGTTTTGAAAGCGTTACTGGCAGTGCTGACCGCGTTGGCGGTAGCGCTGACTGCGGCTCTTTTGTTCATCCAAGACAAAAACGCCCCCCGTTATATCCAAATTTATGAGAATGAGCAA
220711	MKKCVSILVGVLAVIVAAAAVLVALDRFRKQADEDPNDFED	ATGAAAAAGTGTGTATCAATCCTTGTGGGCGTTCTGGCAGTCATCGTGGCAGCGGCAGCGGTCTTAGTCGCTCTGGACCGCTTCCGTAAGCAAGCAGACGAAGATCCAAATGACTTTGAAGAC
222180	MRKVLNVLGTMLKIAFVGVLLIGHVIADAVGVLVCAITSQN	ATGCGCAAGGTCCTGAATGTGTTGGGAACAATGTTGAAAATCGCATTCGTAGGAGTATTGTTAATTGGGCACGTTATTGCGGACGCAGTGGGAGTGCTGGTGTGTGCCATTACAAGTCAGAAT
222256	MMGVIAAVAGAIQIASWAMALLDAIEKPSVPTPTKARHREP	ATGATGGGGGTGATTGCCGCTGTCGCGGGAGCTATCCAAATCGCCTCTTGGGCAATGGCTTTGCTTGATGCTATCGAAAAACCGTCGGTACCAACCCCGACGAAAGCCCGCCACCGTGAGCCT
226466	MLGFIIGLFIGVFIGVCIMCLCNAAAKADEQMKDNIDDKK	ATGTTAGGTTTTATCATCGGCCTGTTCATCGGCGTTTTTATTGGGGTTTGTATCATGTGTCTGTGCAATGCAGCGGCAAAGGCAGATGAGCAGATGAAAGATAACATCGACGATAAAAAG
231862	MNMKKQLALGGALLTAATAVCLKLAQWAGKKIESRQKKKQ	ATGAACATGAAAAAACAATTGGCTTTGGGTGGTGCGTTATTAACGGCGGCCACGGCTGTATGCTTAAAGCTGGCCCAATGGGCTGGCAAAAAAATCGAATCTCGTCAAAAAAAGAAACAA
240713	MSFMLFIGPIIGVAVAIIAAVVIISVVAAAVAQKDINDED	ATGTCTTTCATGTTGTTCATTGGACCAATCATTGGGGTAGCGGTAGCGATTATCGCGGCTGTCGTCATCATTTCGGTAGTCGCCGCAGCAGTTGCTCAGAAGGATATTAACGACGAAGAT
240757	MKKFRIKKKTAIKCIGILAPLAAAAIIVPKAIRHKNALRV	ATGAAGAAATTCCGCATCAAAAAGAAAACTGCCATCAAGTGCATCGGTATTCTTGCTCCGCTGGCCGCCGCTGCTATCATCGTACCCAAAGCTATCCGCCACAAAAACGCGCTGCGTGTG
241110	MELLMWSAYFFAAVFVVNVALEAISAASDLCKLRIVSKTR	ATGGAACTGTTGATGTGGTCTGCGTACTTCTTCGCTGCCGTCTTTGTAGTGAATGTAGCTTTAGAGGCGATCAGCGCGGCATCTGATCTGTGCAAACTGCGTATTGTGAGTAAAACCCGT
241354	MRRFAYRAVLWCGGAVTVALAAAAALTVSLTDRLRHTLEP	ATGCGCCGTTTTGCCTACCGCGCAGTTCTGTGGTGTGGCGGTGCCGTCACGGTTGCCTTAGCAGCAGCGGCCGCTCTTACTGTGAGTCTTACTGATCGCTTGCGCCATACACTGGAACCC
2428	MNNRIRNNKKSILTVALIVAATASAFAQGNGLAGINEATSMVTSYFDPGV	ATGAACAATCGCATCCGTAATAATAAAAAATCAATTCTTACCGTGGCGCTGATTGTCGCAGCGACGGCATCTGCTTTCGCCCAGGGAAACGGTCTTGCGGGAATCAATGAGGCTACGAGCATGGTGACGAGCTACTTTGACCCTGGTGTC
243075	MQVLFLLLGLAFLVCGVMRGEADTVLNKAIKLCLECVGIG	ATGCAAGTTCTTTTCCTGTTGTTAGGTCTGGCTTTTTTGGTCTGTGGAGTCATGCGCGGTGAAGCCGATACAGTATTGAATAAAGCAATTAAGTTATGCTTAGAGTGCGTAGGCATCGGG
253265	MKKLLFIIPSVLLLLAAGTLVFCKHHAERTGLACMDIDL	ATGAAGAAACTGCTGTTCATCATTCCCTCCGTTTTGCTGCTGCTTGCTGCTGGAACACTGGTCTTCTGCAAACACCATGCTGAGCGTACCGGATTAGCGTGTATGGACATTGACCTG
260201	MLGFIIGLIIGGTVGVFAMALCITAGQADKRENCTDSDK	ATGCTGGGTTTTATCATTGGCTTAATTATTGGAGGGACAGTAGGAGTCTTCGCAATGGCCTTATGTATTACTGCCGGACAGGCGGACAAACGCGAAAATTGCACAGACAGCGATAAG
261902	MMNLWSAIASFIEAFANLGAGAASNGMSYEPELPEELRK	ATGATGAACTTATGGTCGGCTATCGCATCATTCATTGAAGCCTTCGCTAACCTTGGAGCCGGAGCAGCAAGCAATGGCATGTCATACGAACCCGAATTACCGGAGGAACTTCGCAAG
262248	MPRVLNGLGIAIVSTSKGIMTDAKARQENVGGEVLCYIY	ATGCCTCGCGTCTTAAACGGATTGGGCATTGCCATCGTCTCAACTTCCAAAGGCATTATGACAGATGCTAAAGCACGCCAAGAGAACGTAGGAGGCGAAGTTTTGTGCTATATTTAT
270107	MGKLTKNQKLALAKIEAGKAYSLGEACCRVGKGYYFYQV	ATGGGGAAATTGACTAAGAACCAGAAGTTGGCCCTGGCAAAGATTGAGGCAGGTAAGGCTTACAGCCTTGGAGAAGCGTGCTGTCGTGTTGGTAAGGGCTACTATTTCTACCAAGTA
275523	MKKSIICLVSGIVAGIAMCLTAAYFLPESSFDDELGCF	ATGAAGAAGAGTATCATTTGCCTGGTTTCAGGAATTGTAGCGGGGATTGCCATGTGCCTTACTGCTGCGTATTTTCTGCCCGAAAGCTCGTTCGATGACGAGTTAGGCTGTTTT
285467	MWYFAWILGTLLACSFGVITALALEHVESGKAGQEDI	ATGTGGTACTTTGCATGGATCTTGGGAACTCTGCTGGCTTGCTCCTTTGGTGTCATTACGGCACTGGCTTTAGAACACGTTGAATCCGGCAAGGCAGGACAAGAGGACATC
290962	MFLLLAGGLLIILLAVVIAVVSSVVSAVAAATDDAED	ATGTTCCTTTTACTTGCCGGAGGCTTGTTAATCATTTTATTAGCGGTCGTTATCGCGGTGGTATCTTCCGTCGTTTCTGCGGTCGCAGCGGCAACCGATGATGCGGAAGAT
291378	MKKKIMITIASMAARGAAVAGYLHFSGKMPFGHSHFR	ATGAAGAAGAAAATTATGATTACGATTGCCTCTATGGCAGCGCGTGGTGCCGCAGTCGCGGGTTATTTGCACTTCAGCGGAAAGATGCCGTTTGGACACAGCCACTTCCGC
308002	MKELIKLAAASLIGMSGLTAGATHIADNMRTAIKK	ATGAAGGAATTGATTAAGTTGGCGGCTGCATCATTGATTGGAATGTCGGGGCTGACTGCGGGAGCTACGCATATCGCAGATAACATGCGCACCGCAATCAAAAAA
31199	MKKKEYTKPEIQVVNITSCTLLAASTMQQGKGDSGRPEMEDDWYYGD	ATGAAGAAAAAGGAATATACCAAGCCAGAAATTCAAGTCGTTAACATTACTAGCTGCACGTTACTTGCGGCGTCAACCATGCAACAAGGAAAAGGTGACAGCGGGCGTCCTGAAATGGAAGATGACTGGTATTATGGCGAT
31209	MAGSKKKNIAATILGKVALNSAKAAADSRCMYCLHQPKQPAGIKKLFR	ATGGCTGGCAGCAAAAAAAAGAATATCGCTGCGACTATTCTGGGAAAGGTTGCTCTGAACAGTGCAAAGGCGGCGGCTGACAGTCGTTGTATGTATTGTCTTCATCAGCCCAAGCAACCGGCTGGTATTAAGAAGTTGTTCCGT
31836	MKRAIKSTLSKGVTAVLNRTLTSSANASSSYVYNQPVEPASLKKFKKTK	ATGAAGCGTGCAATCAAGAGTACTTTGTCGAAAGGTGTAACGGCAGTCTTGAACCGCACATTAACAAGTTCCGCTAACGCTTCAAGCAGTTACGTTTACAATCAACCCGTGGAACCAGCATCACTGAAGAAGTTTAAGAAAACGAAG
333331	MMAMKKSVWDMILKVVIAVASAVAGVLGANAMNL	ATGATGGCAATGAAAAAATCTGTATGGGACATGATCCTGAAGGTAGTCATCGCGGTGGCCTCGGCTGTTGCCGGTGTATTGGGTGCAAACGCCATGAACTTA
337027	MMAMKRSVWDMILKVVIAVASAVAGVLGANAMNL	ATGATGGCAATGAAGCGCTCCGTCTGGGATATGATCCTGAAAGTAGTAATCGCCGTTGCATCAGCGGTGGCGGGAGTTCTGGGGGCTAACGCTATGAATTTG
32466	MNFKLANLSTINQKYGKTIEQMKDATWEIYANSCGCSGDCGSNWMQS	ATGAACTTCAAGTTGGCGAATCTTTCTACTATCAACCAAAAGTATGGGAAGACGATCGAACAGATGAAAGATGCAACGTGGGAAATCTACGCTAACTCGTGCGGATGTAGCGGAGATTGCGGTTCTAATTGGATGCAAAGT
332887	MKNLLTLAAASLIGMSGLTVGATNIAHNMADADK	ATGAAGAATCTGCTGACACTGGCAGCCGCGTCTTTGATTGGCATGTCCGGTTTGACAGTGGGTGCCACTAACATCGCCCACAACATGGCTGACGCTGATAAG
345232	MAMKKSVWDMILKVVIAVASALAGVLGANAMNL	ATGGCGATGAAGAAATCGGTTTGGGACATGATCCTGAAGGTGGTGATTGCAGTTGCAAGTGCGTTAGCGGGGGTGCTTGGAGCAAATGCAATGAATTTG
350024	MGKSKGFWDTILKVVIAVASAVLGVFGANAMNN	ATGGGTAAGTCGAAAGGCTTCTGGGATACCATCCTTAAAGTTGTCATTGCAGTAGCGTCAGCAGTGCTGGGAGTATTCGGCGCGAACGCGATGAATAAC
333547	MEMLTIIFALASAIGAGLVVWSKTKAGQKWLESL	ATGGAGATGCTGACTATTATCTTTGCGCTGGCATCCGCTATTGGAGCTGGATTGGTAGTCTGGTCAAAGACAAAGGCGGGTCAGAAATGGTTGGAGTCCCTG
336057	MTIFPGLAIAVTIFSLNALGDGLRDALDPKLRD	ATGACCATCTTTCCCGGATTGGCTATTGCAGTAACAATCTTTTCCTTGAACGCGCTTGGAGATGGCTTACGCGACGCTCTTGACCCAAAGTTGCGCGAC
34167	MEKMIGTFVVLVVLVLIVCLIVRSMIKDKKNGKSLQCGGDCSKCRGCH	ATGGAAAAGATGATCGGGACATTTGTTGTGCTGGTGGTGTTAGTGCTTATTGTCTGTTTAATCGTTCGCTCCATGATTAAAGATAAGAAAAACGGTAAGTCGTTACAGTGCGGCGGCGACTGTAGTAAATGTCGTGGTTGTCAT
345225	MKKSVWKQILQIFITVATSIISALGVTSGVAHI	ATGAAGAAAAGCGTATGGAAACAGATCCTTCAAATCTTTATCACGGTGGCTACCTCAATCATCTCCGCGTTGGGTGTGACATCTGGAGTGGCTCACATT
359563	MSMKKTWSIILKVIIAVAGAIAGVVGVQAANL	ATGAGCATGAAGAAGACGTGGAGCATCATTCTTAAAGTTATCATCGCAGTAGCGGGTGCCATTGCGGGTGTGGTCGGCGTGCAAGCAGCCAACTTA
345245	MKISKDTWKTILKVIVTITTAVAGILGVKAAGL	ATGAAGATCAGCAAGGATACGTGGAAAACAATTCTTAAAGTTATTGTTACGATCACCACCGCAGTGGCAGGAATCTTGGGAGTAAAAGCGGCAGGGCTG
345511	MEYVKPVVINPVLVNSAKCGDGPCGRPCSVNKA	ATGGAGTATGTCAAGCCCGTGGTTATTAACCCGGTTCTGGTAAATTCCGCTAAGTGTGGTGATGGGCCCTGCGGTCGTCCATGTTCTGTGAACAAAGCA
346172	MKKIMLSLLSYTLATVSGLCLVGGAAVLSYKE	ATGAAAAAGATCATGCTGTCTCTTCTGTCTTACACATTAGCCACTGTCAGTGGACTTTGCCTGGTGGGAGGGGCGGCAGTCCTGTCTTACAAAGAG
347417	MKKIMLSLLSYTLATMSGLCLVGGAAVLSYKE	ATGAAGAAAATCATGTTATCGCTGCTGTCCTACACTCTTGCGACGATGTCAGGACTGTGTCTTGTGGGAGGAGCAGCAGTGCTGTCCTATAAGGAG
355257	MLYVIWVVGVLAAVMVSAKLTIGKEKSGKFDE	ATGCTGTACGTCATTTGGGTTGTTGGGGTCCTTGCGGCGGTGATGGTCTCGGCCAAGTTGACTATTGGTAAAGAAAAGTCGGGTAAGTTTGACGAG
357344	MCTYLAMLALGFALGAAFTAAGLLAERKGARR	ATGTGTACCTATCTTGCGATGTTGGCATTAGGCTTTGCATTAGGCGCTGCGTTCACGGCTGCTGGTCTTCTGGCAGAACGTAAGGGCGCACGCCGC
357871	MILKLGIFLVAVGLVKLLVALAMRAKEKRGKE	ATGATCTTAAAGCTGGGTATCTTCCTTGTGGCAGTGGGGTTAGTAAAATTACTTGTCGCGTTGGCGATGCGTGCAAAAGAAAAACGCGGCAAAGAG
358679	MIIGFLSGLFIGSVAGATVMTLCYAAKERDDL	ATGATTATTGGATTCTTGTCGGGACTTTTTATTGGTTCAGTTGCAGGTGCTACAGTAATGACATTATGCTACGCAGCAAAGGAGCGCGATGACCTG
367710	MKKNVWDKILKVVIAVASAILGALGANAMNV	ATGAAAAAGAATGTCTGGGACAAAATCCTTAAAGTTGTAATCGCTGTCGCATCGGCCATCTTGGGCGCATTAGGTGCAAACGCCATGAATGTT
370753	MKKSIWDKILKIVIAVASAIVGALSANAMNV	ATGAAAAAGTCTATCTGGGATAAAATTCTGAAAATCGTTATTGCGGTGGCATCCGCCATCGTCGGAGCCTTGTCAGCTAACGCAATGAATGTA
359706	MLDAILWFGFGAILIFPYGVWCGAKWSGGYKG	ATGTTGGACGCAATCCTTTGGTTTGGTTTCGGTGCAATCTTGATCTTCCCTTACGGGGTCTGGTGTGGGGCTAAATGGAGCGGCGGATACAAGGGA
366288	MLTLEGLIAVLSILLTAFGLGSAIGSNHKSQK	ATGTTGACTTTGGAAGGTCTTATCGCCGTGTTGTCCATCCTTCTGACGGCATTCGGTCTGGGTAGTGCTATCGGCAGTAACCATAAATCTCAGAAG
367429	MRRRKRIQMKVMMVLGIVALVGPNHLQALIP	ATGCGCCGCCGTAAACGCATTCAGATGAAAGTAATGATGGTGTTAGGCATCGTGGCACTTGTGGGACCCAACCATCTGCAAGCCTTAATCCCG
368440	MQQKWVKVTAVILAALMAVSRPGVGLAALIK	ATGCAACAGAAGTGGGTGAAGGTTACTGCGGTCATTTTGGCCGCACTGATGGCCGTATCTCGCCCCGGCGTTGGGTTGGCGGCGTTAATCAAA
377726	MKKTWSMILKVIIAVAGAIAGVIGVQAATM	ATGAAGAAAACTTGGAGCATGATTCTGAAGGTCATCATTGCAGTTGCAGGAGCAATCGCCGGAGTTATTGGTGTGCAGGCAGCGACAATG
378071	MEKRKETVFISFASQKGGVGKSTFTIYAAS	ATGGAGAAGCGCAAGGAAACCGTATTTATCAGCTTCGCTTCTCAGAAAGGAGGTGTTGGGAAAAGTACGTTCACCATCTACGCTGCTTCC
382658	MKNTWTLILKVIITVATAVAGALGLNVCI	ATGAAGAATACCTGGACACTGATTCTGAAAGTAATTATCACCGTGGCGACCGCCGTTGCTGGTGCGCTTGGCTTGAATGTTTGTATC
38295	MRVNKSWMGPAAAGAGLLMMCYGIFRGEAAVVLTKAINICMECIGIG	ATGCGCGTGAATAAGTCGTGGATGGGCCCTGCTGCGGCCGGAGCAGGGTTGCTTATGATGTGCTACGGTATTTTTCGTGGGGAAGCCGCAGTGGTTCTTACCAAGGCGATCAACATTTGCATGGAGTGTATTGGCATCGGG
386472	MTRYIKTLSYLFAAMAGVCFVSGLAVLSE	ATGACGCGCTATATTAAAACTCTGTCGTATCTGTTCGCCGCTATGGCCGGGGTGTGCTTTGTAAGTGGACTGGCAGTGCTTAGTGAG
387343	MKALFSYILSTMAGLCLVGGIAVLSGGKE	ATGAAAGCCTTATTTTCATATATTTTGTCTACTATGGCGGGATTATGCCTTGTCGGAGGAATCGCGGTCCTGTCAGGAGGAAAGGAG
387755	MNMQSLFTLLPFIVLAIGITRVYCTIKEI	ATGAACATGCAAAGTCTGTTCACGCTGTTACCGTTCATTGTCCTTGCAATCGGTATTACCCGTGTTTATTGCACAATCAAGGAAATC
391283	MMILGMILALVVAAYAEYGARFNMKNFA	ATGATGATTTTGGGCATGATCTTGGCTCTTGTAGTTGCGGCGTATGCCGAATATGGTGCTCGCTTCAACATGAAAAACTTCGCG
394194	MITVMILLVVGAMVAQAIHVNNKMEMGK	ATGATTACAGTGATGATCTTGCTGGTCGTGGGCGCGATGGTAGCTCAAGCCATCCATGTCAATAACAAAATGGAGATGGGAAAG
408565	MGPSFVMAALAGLLVVVGIVSKATGK	ATGGGACCGTCGTTTGTCATGGCGGCATTAGCTGGCCTTTTGGTGGTCGTGGGTATTGTATCTAAGGCCACCGGCAAG
409720	MLVLGMVFAVLVAVAAEVGAIKNDLA	ATGCTGGTGTTGGGTATGGTATTTGCTGTCCTTGTCGCAGTTGCTGCGGAAGTGGGAGCCATCAAGAATGACCTGGCG
415377	MVFMMTFAVVAVMIAQAVNVENKLD	ATGGTTTTTATGATGACGTTCGCCGTAGTTGCGGTGATGATTGCACAAGCTGTGAACGTAGAAAATAAATTGGAT
416037	MIALGIVIIALACYLVYALANPEKF	ATGATTGCCCTTGGGATTGTCATTATCGCATTAGCTTGCTATCTGGTATATGCACTGGCTAATCCAGAGAAATTT
420865	MILKVVIAVASALAGVLGANAMNL	ATGATCCTTAAAGTAGTGATCGCAGTCGCTTCCGCATTAGCGGGTGTGTTGGGAGCTAATGCGATGAATCTT
433032	MFCNFDCASLLKLLCGFFGKC	ATGTTTTGTAATTTCGACTGTGCGTCATTATTAAAGTTATTATGTGGCTTTTTCGGAAAATGT
4773	MSFLRRNLWACALLLTGAVFVGLGAWRGEAETVLRKAITICMECIGLG	ATGTCGTTCCTTCGTCGTAATCTGTGGGCTTGCGCCCTGTTACTGACGGGAGCAGTCTTCGTTGGCTTGGGCGCATGGCGCGGCGAGGCTGAAACGGTATTGCGTAAAGCCATTACTATTTGCATGGAATGTATCGGACTTGGA
57526	MWLWIVLVVLAVMATALAYALCVASSREDRWQEAHPPKSGKGRKDA	ATGTGGTTATGGATCGTATTAGTGGTACTGGCTGTTATGGCTACCGCACTTGCGTATGCCTTGTGTGTTGCCTCAAGCCGTGAAGATCGTTGGCAGGAAGCGCACCCTCCTAAGAGTGGCAAAGGGCGCAAAGACGCA
58090	MKFVKGMLIGGIVTAGVAMMYSEAMGDNKRKMMKKGKKIAKRMGIL	ATGAAATTTGTAAAAGGTATGCTGATCGGTGGGATTGTGACGGCAGGAGTCGCCATGATGTATTCCGAAGCGATGGGCGATAATAAACGTAAAATGATGAAAAAGGGCAAAAAGATCGCTAAGCGCATGGGTATTCTG
58352	MKHVKTLNNAMLKESLVKGGCGECQTSCQSACKTSCTVANQPCENR	ATGAAGCATGTGAAGACCTTGAACAACGCAATGCTTAAAGAGTCATTAGTGAAAGGCGGTTGTGGCGAATGCCAGACTTCGTGCCAAAGCGCGTGCAAGACCAGTTGTACCGTGGCTAATCAACCATGTGAGAACCGT
7538	MKKILLLTGLLIAAFYAGMKVQAFIYEDTCLDLGGGKNPGNYPICVVEK	ATGAAGAAGATTTTACTTTTGACCGGGCTTCTTATTGCTGCTTTCTATGCAGGAATGAAAGTGCAGGCATTCATCTATGAAGATACGTGTCTGGACTTGGGAGGCGGAAAAAACCCAGGTAACTACCCAATTTGTGTAGTTGAGAAA
79155	MNTADWIVVILLLLWAVAAAISISKQKKKGKCCGCCSHCHSRCGKK	ATGAACACAGCGGACTGGATTGTCGTAATCCTGCTTCTGCTGTGGGCCGTCGCGGCTGCAATCTCTATCAGTAAACAGAAGAAGAAAGGCAAGTGTTGCGGATGCTGTTCCCATTGTCATAGTCGCTGTGGCAAGAAG
7933	MASIIVVVIIFVLLALAILFICQNGGWQGGCGGNCAGCHNKCADADKKKK	ATGGCATCAATTATCGTTGTGGTCATTATTTTCGTATTACTTGCCCTGGCAATTTTGTTCATTTGCCAGAATGGCGGGTGGCAGGGAGGTTGCGGGGGGAATTGTGCTGGGTGCCACAATAAGTGCGCCGACGCGGATAAGAAAAAAAAA
85442	MLKYQKTCQIILLILGVSMISYGAVRGEAATVLGKAIKLCLECVGIG	ATGCTTAAATACCAGAAGACATGCCAGATTATTTTGTTGATTCTGGGCGTATCAATGATCTCTTATGGGGCTGTGCGTGGTGAAGCAGCGACTGTGCTGGGGAAAGCAATTAAATTATGCCTGGAATGTGTAGGTATCGGA
83703	MGLKHLFGWGIKAESKAATACGSACGAGDPKPTACGSACGAGDKQ	ATGGGCTTAAAGCACTTATTCGGATGGGGCATTAAGGCCGAGTCCAAAGCTGCCACAGCGTGCGGATCAGCCTGTGGAGCGGGAGATCCCAAGCCTACAGCTTGCGGGAGCGCCTGTGGGGCTGGAGATAAGCAA
85172	MLGFIIGLFLGAFIGVAVMCLCSVTSKADEDTENYKYAKENKKDE	ATGTTAGGCTTCATTATTGGATTGTTTCTGGGTGCTTTCATTGGGGTTGCAGTTATGTGTTTGTGCTCAGTAACGTCTAAAGCTGACGAAGATACAGAAAATTACAAGTACGCCAAAGAAAATAAAAAGGACGAG
87920	MWHLFCDLLLVAAGMGIGVVLMCILQISKAADEEMNSTKAERNEDK	ATGTGGCATCTTTTCTGCGATTTGTTACTGGTAGCCGCAGGGATGGGTATCGGCGTCGTTCTTATGTGCATCTTGCAGATTAGCAAGGCAGCCGATGAAGAAATGAACTCAACGAAAGCAGAACGTAATGAAGATAAA
953	MSLTGWLTMIFSISGVLTAAVWAYYKVLSTPRETEHLLSPTPPLPEDPDQ	ATGTCGTTGACCGGGTGGCTGACTATGATCTTTAGCATTTCAGGCGTCCTGACGGCTGCGGTGTGGGCTTATTATAAGGTACTTAGTACACCGCGCGAAACCGAACATCTTTTGTCTCCAACCCCCCCTTTACCTGAAGACCCAGACCAG
108516	MTRFTFIKTLVISMLLKGNGYAYIERDTNGNAKALHYIPAELVTVI	ATGACACGCTTTACCTTCATCAAAACGTTAGTTATTTCAATGTTGTTGAAAGGCAATGGTTATGCTTACATTGAGCGTGACACTAATGGGAATGCTAAGGCTCTTCATTATATTCCGGCTGAGTTAGTTACCGTCATC
115192	MKQSVKKITLGTAALYCRLSRGDNINNESNSISNHDRKQITIFNDP	ATGAAACAGAGTGTAAAGAAAATTACATTGGGCACGGCGGCATTATACTGCCGCTTGTCGCGCGGGGATAACATCAACAACGAATCCAACTCAATTTCCAACCACGACCGCAAACAAATCACGATCTTCAACGACCCA
159603	MNRKKREFAVALALLSASSALCLRIMKKVDEKLRREKEKRTRK	ATGAATCGTAAAAAGCGCGAGTTTGCAGTTGCACTTGCTCTGCTGTCCGCATCAAGCGCGTTGTGTCTTCGTATTATGAAAAAGGTGGACGAGAAACTTCGTCGCGAAAAGGAAAAGCGCACCCGCAAA
178216	MYNSLHYRMILLHSICQVLHLYSLGEEYDKSGKLHSFLIQRNE	ATGTATAACAGCTTACATTACCGTATGATCCTTCTGCACTCGATCTGCCAGGTCTTGCACTTATACTCCCTGGGCGAAGAGTACGATAAAAGTGGCAAATTACATTCATTTCTTATCCAGCGTAATGAA
178760	MTILFAAAGTPLACFAEGAILAASVYLVSRGVRNPLRNKKK	ATGACAATTTTATTCGCCGCAGCCGGGACGCCTCTGGCGTGTTTCGCTGAAGGCGCTATTTTGGCGGCCTCCGTTTACTTAGTCAGCCGTGGTGTCCGCAATCCTCTTCGTAACAAAAAAAAG
179084	MSLKDSMIRGLAMYGATSLAQSGHANSQMILDIINDTDKNAR	ATGTCATTGAAGGACAGCATGATTCGTGGTCTTGCTATGTATGGGGCTACGTCGTTGGCTCAAAGTGGACATGCTAATTCTCAGATGATTCTTGATATTATTAACGACACAGATAAAAATGCCCGC
1975	METLLMLLFVGVLAKGTTKAVVGGGKKRKKRTNWDRLSYEQKAWLHEHS	ATGGAAACACTTCTTATGTTGTTGTTTGTAGGAGTGCTGGCGAAGGGTACAACGAAGGCTGTCGTTGGAGGTGGAAAGAAGCGCAAGAAACGCACTAATTGGGATCGCTTGAGTTACGAACAGAAGGCTTGGTTGCACGAGCACTCA
200599	MIGWSFFFMLVGVSTLASQVFRVVDYIEQPARHTRRHAAAR	ATGATTGGCTGGTCTTTTTTTTTCATGCTGGTGGGTGTATCAACGCTGGCTTCACAGGTATTCCGTGTGGTAGATTACATTGAGCAGCCCGCCCGCCACACGCGCCGTCACGCTGCGGCTCGC
201529	MSALWSIIASWMYQYGSIYAGIPSSHGSYEAPVPEQLQKQAE	ATGTCCGCGCTTTGGTCCATTATCGCCTCATGGATGTATCAATATGGTTCCATTTACGCGGGGATTCCATCTTCACACGGCAGTTACGAAGCTCCGGTGCCGGAACAGTTACAAAAGCAAGCCGAA
220649	MKKKEVAAAIALLTASSALCLRLMKKVDEKLRREKEKRTRK	ATGAAGAAGAAAGAAGTAGCGGCGGCTATCGCTCTTTTGACGGCTTCCTCTGCACTGTGTCTTCGCTTGATGAAAAAGGTTGATGAAAAGTTGCGTCGCGAGAAAGAAAAGCGCACTCGTAAG
227462	MKPNGYYTWSAYMGFVPSANAYWQFESEEDYLNYLKERGEI	ATGAAACCAAATGGGTATTATACATGGAGTGCCTACATGGGTTTTGTCCCATCCGCCAATGCCTACTGGCAATTTGAGTCCGAAGAAGATTACCTTAACTATTTAAAGGAGCGCGGTGAGATT
290634	MIIYLISLLVIGSAIAWSLKKAPSDTELWGADEQEKE	ATGATTATTTATTTAATTTCCCTTCTTGTAATCGGAAGCGCCATCGCGTGGTCACTTAAAAAAGCGCCGTCAGATACTGAATTGTGGGGTGCGGATGAGCAGGAGAAAGAG
291199	MTTFGFIIMLLGAGAFSAGVVRLADWIDQPHPRRRTA	ATGACTACCTTCGGGTTTATCATTATGCTGTTAGGTGCTGGTGCATTTTCGGCAGGGGTCGTTCGCCTGGCGGACTGGATTGACCAGCCTCATCCTCGTCGCCGCACTGCC
293119	MLWFIIGLLLGGTMGAAVMALCNAAKNADEEMETKIK	ATGCTTTGGTTTATCATCGGGCTGCTGTTGGGGGGTACTATGGGTGCCGCTGTGATGGCGCTGTGCAATGCAGCAAAAAACGCGGATGAGGAGATGGAAACCAAGATCAAG
307061	MLPLFAAAAAAAAWEGFAAGVLLGVSVYQAVKSDD	ATGCTGCCATTATTTGCAGCCGCTGCAGCGGCTGCTGCATGGGAAGGCTTCGCCGCTGGTGTTTTATTAGGTGTATCGGTTTATCAGGCCGTTAAAAGTGACGAT
332690	MDGLMFIFSLGLIISSSFAIWLNTKSGQKWIDNL	ATGGACGGTTTAATGTTCATCTTTTCGCTGGGCTTAATTATTTCTTCATCGTTTGCGATTTGGCTGAACACTAAGAGCGGCCAGAAGTGGATTGATAATTTA
346173	MEMLSSFILSVAANVVAHCIGKWLDEQFKAGKH	ATGGAAATGTTGTCTTCGTTCATCTTGTCCGTTGCGGCGAATGTTGTAGCTCACTGTATCGGGAAGTGGCTTGACGAACAGTTCAAGGCCGGGAAGCAT
346181	MKGYFVSGGYMGLVGGSYQLFATESDYLEYLAD	ATGAAGGGATACTTCGTTTCAGGCGGATACATGGGTTTGGTTGGTGGCTCATACCAGTTGTTTGCGACCGAGTCCGACTACTTAGAATACTTGGCCGAT
347913	MNSILGNFLVAVAAQVTANYLCKWLDSHRKGK	ATGAACTCAATTCTTGGTAATTTCCTTGTCGCCGTAGCCGCACAAGTGACTGCGAACTATCTGTGCAAGTGGCTGGATTCCCATCGTAAGGGTAAG
386486	MTVISVLCTMCGAAALSKGILKAIEYIGR	ATGACGGTGATTTCCGTGCTGTGTACCATGTGTGGCGCTGCCGCCTTATCCAAGGGCATCTTAAAAGCCATCGAATACATTGGGCGT
386515	MVTIMTLAVVAITVAQAIHLGNKINFKSK	ATGGTCACTATTATGACATTGGCCGTTGTAGCTATTACAGTAGCGCAAGCCATTCACCTTGGAAATAAGATCAATTTCAAGAGTAAG
409590	MGNNPMVGATVAVAVSVQQAADEGKF	ATGGGTAATAACCCGATGGTGGGGGCCACAGTTGCGGTCGCGGTATCTGTTCAACAGGCGGCAGACGAGGGAAAGTTT
421661	MNARKVILGALTIIGLLADIIDDD	ATGAACGCTCGCAAAGTTATTTTGGGTGCCCTTACTATCATCGGGCTTTTAGCCGACATCATTGATGACGAT
86012	MKKMVKTVDKLVSAAALASAKSNVNSTCAYFFHQPKVPAGLKKLRKF	ATGAAAAAGATGGTTAAAACAGTAGATAAGTTGGTCAGTGCAGCGGCATTGGCCTCAGCCAAATCGAACGTAAACTCGACGTGCGCCTATTTTTTCCATCAACCCAAAGTTCCCGCTGGATTAAAGAAACTTCGTAAATTT
87713	MKQARYKEPLPLAVIEAAHAGDAGAVEQVLQYYNGYINKLCKVQL	ATGAAACAGGCACGCTATAAGGAACCCCTGCCCTTAGCCGTCATTGAGGCTGCGCACGCGGGTGACGCAGGTGCAGTCGAACAAGTGTTACAGTACTACAACGGTTACATCAACAAACTTTGTAAGGTTCAGTTA
